# Population analysis and host-disease associations of Shiga toxin-producing *Escherichia coli* from various sources across eleven European countries using whole genome sequencing

**DOI:** 10.64898/2026.04.27.721056

**Authors:** Rosangela Tozzoli, Tristan Schadron, Arnold Knijn, Luca De Sabato, Stefano Morabito, Margherita Montalbano di Filippo, Eve Fiskebeck, Gro S. Johannessen, Jeevan Karloss Antony-Samy, Linnea Good, Robert Söderlund, Angela H. A. M. van Hoek, Lapo Mughini-Gras, Eelco Franz, Kinga Wieczorek, Gaia Scavia, Ornella Moro, Paola Chiani, Valeria Michelacci, Catherine Burgess, Geraldine Duffy, John Rodgers, Miranda Kirchner, Angela Pista, Leonor Silveira, Ana Amaro, Lurdes Clemente, Marie A. Chattaway, Claire Jenkins, Timothy J. Dallman, Susanne Schjørring, Flemming Scheutz, Brian Byrne, Montserrat Gutierrez, Vicente Lopez-Chavarrias, María Ugarte-Ruiz, Lin Brandal, Umaer Naseer, Ivana Kolackova, Aldert L. Zomer, Jaap A. Wagenaar, Sara M. Pires, Tine Hald, Camilla Sekse

## Abstract

Shiga toxin-producing Escherichia coli (STEC) are important foodborne pathogens, able to cause severe disease in humans. In the *DiSCoVeR* project (https://onehealthejp.eu/jrp-discover/) a STEC inventory from human and non-human sources from 11 European countries was set up and ≥ 3500 strains were sequenced to perform comparative genomics analysis. We used this dataset to assess STEC population structure and to investigate potential associations between genomic features, host reservoirs and symptoms.

Most STEC isolates analysed by Whole Genome Sequencing (WGS) in this study were collected between years 2010-2020. An *ad hoc* pipeline was deployed for a harmonised characterization of the STEC in the database, allowing the determination of serotyping, *stx* gene subtyping, 7-loci MLST, virulotyping and cgMLST. The results were analysed with Principal Component Analysis (PCoA) in relation with isolation source to assess clustering of STEC subpopulations.

When human STEC data were analysed, the PCoA revealed three distinct human STEC subpopulations (STEC_1, STEC_2 and STEC_3), which were further analysed for associations between genomic features, symptoms and variance. The non-human STEC showed a more dispersed distribution, except for one subpopulation with genes linked to specific host species, and some virulence profiles overlapping with the STEC_1 population.

In conclusion, our analysis identified distinct STEC subpopulations from human cases, each characterized by specific genetic features and associated with varying proportions of severe disease outcomes. These findings provide novel insights supporting the risk assessment of STEC.

**Impact statement:** [*This lay summary of your article should be no more than 200 words, and should a) provide a perspective of how this article adds to the literature in the field; b) identify breadth of interest/utility; and c) state the significance of output (incremental or step), in terms of relevance*.]

This study is based on the establishment of a One Health STEC genomes database, including sequences from isolates of different sources. Most of the isolates had been isolated in the ten-years’ time span 2010-2020, in 11 different countries, for surveillance and monitoring activities or specific surveys and research purposes. The final dataset included the whole genome sequencing of 3,418 STEC isolates, mainly from human cases of infections. The metadata included the host symptoms, where available, for human STEC strains and the animal source the strains had been isolated from. We set up a pipeline for the harmonized analysis of STEC WGS, called Discover, made available though ARIES webserver or GitHub. The analysis allowed a deep characterization of STEC strains circulating in Europe. We used this resource to assess STEC population structure and to investigate potential associations between genomic features, host reservoirs, and various symptoms associated with STEC infection by PCoA. This analysis highlighted the presence of subpopulation of human STEC associated with specific features. We provide new information useful for risk characterization, as well as a large dataset genome database and associated metadata compiled from STEC strains, representing a valuable resource for the scientific community, enabling further investigations into STEC diversity, evolution, source attribution and public health relevance.

**Data summary:** The authors confirm all supporting data, including sequence data accession numbers, code and protocols have been provided within the article or through supplementary data files. One supplementary method and five supplementary tables are available with the online version of this article
