## Supplementary material for "Population analysis and host-disease associations of Shiga toxin-producing *Escherichia coli* from various sources across eleven European countries using whole genome sequencing": Table S2

### Sheet: Ark1
Country			Year.Isolation			Institute			Source			Source.Group			Source.Subgroup			Disease			MLST			Serotype.O			Serotype.H			SerotypeOH			Presence_stx			stx.subtype			Presence_eae			eae_variant
Czech Republic	8		1998	3		APHA	16		Human	2405		Environment	26		Cattle	531		Asymptomatic	26		ST1	6		O1	3		H1	17		O1:H10	1		stx1	850		stx1;stx2a;stx2d	1		Absent	1597		0	1597
Denmark	500		2000	1		DAFM	103		Non Human	1013		Fruit_vegetables	7		Deer	149		Bloody diarrhea	291		ST10	106		O100	17		H10	42		O1:H7	2		stx1;stx2	791		stx1;stx2d	1		Present	1821		eae_14_fj609811	11
Ireland	302		2001	1		INIAV	23		Total	3418		Human	2405		Dogs	2		Diarrhea	553		ST10075	2		O103	152		H11	458		O100:H19	1		stx2	1755		stx1a	600		Total	3418		eae_18_aj705051	42
Italy	507		2002	8		INSA	66					Livestock	782		Ducks_geese_and_waterfowl	1		HUS	226		ST10077	1		O104	4		H12	37		O100:H20	1		NA's	22		stx1a; stx2a; stx2b	1					eae_22_ab647391	60
Netherlands	660		2003	3		ISS	507					Pets	2		Farmed_shellfish	2		NA's	2322		ST101	20		O105	2		H14	145		O100:H30	15		Total	3418		stx1a;stx1c;stx2b	1					eae_28_gu944692	60
Norway	693		2004	1		NIPH	509					Wild_animals	195		Goats	3		Total	3418		ST10106	1		O108	1		H15	4		O103:H2	149					stx1a;stx2a	192					eae_30_aj271407	1
Poland	69		2005	1		NUIG	18					Zoo_animals	1		Goats_sheep_petting	1					ST10386	1		O109	2		H16	49		O103:H25	3					stx1a;stx2a;stx2c	8					eae_34_fj609831	1
Portugal	89		2006	6		NVI	185					Total	3418		Groundwater	1					ST1056	1		O11	2		H17	1		O104:H7	4					stx1a;stx2a;stx2c;stx2d	6					eae_42_af071034	879
Spain	73		2007	8		PHE	449								Horses_donkeys	1					ST10593	1		O110	6		H18	23		O105:H7	1					stx1a;stx2a;stx2d	2					eae_43_fm872418	82
Sweden	51		2008	19		PIWet	69								Human_unknown	1454					ST10652	1		O111	75		H19	132		O105:H8	1					stx1a;stx2b	61					eae_44_ef204930	1
United Kingdom	466		2009	20		RIVM	660								Livestock_unknown	4					ST1071	1		O112ab	4		H2	396		O108:H25	1					stx1a;stx2c	263					eae_45_ecu59503	507
Total	3418		2010	52		SSI	500								Moose_elk	16					ST10801	1		O113	80		H20	8		O109:H16	1					stx1a;stx2d	17					eae_5_aj303141	176
			2011	100		SVA	51								Nuts_seeds_incl_oils_thereof	1					ST11	773		O115	1		H21	281		O109:H5	1					stx1a;stx2g	1					eae_8_ay223510	1
			2012	78		Teagasc	181								Other	2					ST111	2		O116	12		H25	85		O11:H48	2					Stx1a:stx1b; stx2a; stx2b	1					Total	3418
			2013	121		VISAVET-UCM	73								Other_mammals	5					ST11129	1		O117	44		H26	7		O110:H2	1					stx1c	211
			2014	147		VRI	8								Other_wild_ruminants	8					ST11214	1		O121	31		H27	19		O110:H28	1					stx1c;stx2b	227
			2015	143		Total	3418								Outbreak_related	133					ST117	1		O123	8		H28	187		O110:H31	4					stx1c;stx2b;stx2d	2
			2016	283											Pheasants_quails_pigeons_doves	12					ST1176	1		O127	1		H29	7		O111:H8	73					stx1c;stx2c	1
			2017	556											Pigs	39					ST119	2		O128ab	105		H30	90		O111:HNT	2					stx1c;stx2d	5
			2018	733											Rabbits_hares	1					ST121	13		O128ac	15		H31	13		O112ab:H1	1					stx1c;stx2i	1
			2019	655											Sewage_wastewater	1					ST12396	1		O130	4		H32	3		O112ab:H19	1					stx1d	39
			2020	451											Sheep	197					ST1248	1		O132	7		H33	1		O112ab:H2	2					stx2?	1
			2021	28											Sporadic	624					ST12514	1		O135	1		H34	17		O113:H21	22					stx2a	638
			Total	3418											Surface_freshwater	22					ST12536	1		O136	23		H38	2		O113:H4	45					stx2a,stx2c	5
															Travel_related	194					ST1257	1		O137	2		H39	1		O113:H6	13					stx2a; stx2b	11
															Vegetables	6					ST1258	1		O139	5		H4	99		O115:H25	1					stx2a;stx2b	2
															Wild_boars	8					ST127	1		O142	6		H41	1		O116:H21	6					stx2a;stx2b;stx2c;stx2d	1
															Total	3418					ST12700	1		O145	90		H45	8		O116:H28	2					stx2a;stx2c	101
																					ST12718	1		O146	220		H48	4		O116:H48	2					stx2a;stx2c;stx2d	12
																					ST12719	1		O148	9		H49	11		O116:H49	2					stx2a;stx2d	10
																					ST12720	1		O149	4		H5	3		O117:H10	2					stx2a;stx2g	2
																					ST12721	2		O15	5		H52	1		O117:H21	7					stx2b	360
																					ST12722	1		O150	13		H6	74		O117:H4	8					stx2b;stx2c	1
																					ST12723	1		O151	6		H7	887		O117:H7	27					stx2b;stx2c;stx2d	1
																					ST1294	2		O152	2		H8	200		O121:H10	2					stx2b;stx2d	4
																					ST12954	1		O154	7		H9	44		O121:H15	2					stx2b;stx2g	1
																					ST13	32		O155	1		HNT	61		O121:H19	25					stx2c	248
																					ST131	1		O156	5		Total	3418		O121:H7	2					stx2c;stx2d	2
																					ST132	4		O157	785					O123:H10	4					stx2d	87
																					ST13364	1		O159	1					O123:H16	1					stx2e	92
																					ST13365	1		O16	1					O123:H19	1					stx2f	113
																					ST13410	1		O163	1					O123:H2	2					stx2g	60
																					ST13449	1		O165	1					O127:H4	1					stx2k;stx2l	1
																					ST13537	1		O166	26					O128ab:H2	105					stx2m	2
																					ST13545	1		O168	20					O128ac:H10	2					NA's	22
																					ST13546	1		O171	10					O128ac:H2	11					Total	3418
																					ST13547	1		O174	42					O128ac:H8	2
																					ST13548	1		O175	1					O130:H11	4
																					ST13578	1		O176	2					O132:H18	2
																					ST13581	1		O177	29					O132:H2	1
																					ST137	8		O178	17					O132:H34	4
																					ST13852	1		O179	5					O135:H4	1
																					ST13853	1		O181	22					O136:H12	20
																					ST13854	1		O182	38					O136:H16	1
																					ST13855	1		O183	19					O136:H20	2
																					ST13857	1		O184	1					O137:H6	1
																					ST13862	1		O185	6					O137:H7	1
																					ST13863	1		O186	1					O139:H1	4
																					ST13864	3		O187	41					O139:H8	1
																					ST13865	1		O2	25					O142:H38	1
																					ST13869	1		O21	17					O142:H8	5
																					ST141	3		O22	4					O145:H10	1
																					ST1423	1		O23	2					O145:H25	5
																					ST1494	1		O24	2					O145:H28	20
																					ST154	2		O26	420					O145:H34	10
																					ST155	1		O27	49					O145:HNT	54
																					ST156	4		O28ab	1					O146:H21	154
																					ST16	68		O3	3					O146:H28	66
																					ST1611	4		O32	2					O148:H8	9
																					ST1613	1		O36	5					O149:H1	3
																					ST162	11		O37	2					O149:H8	1
																					ST1679	2		O38	8					O15:H16	3
																					ST17	160		O4	5					O15:H27	1
																					ST1724	1		O43	2					O15:H30	1
																					ST173	2		O45	10					O150:H10	1
																					ST1791	1		O48	1					O150:H2	11
																					ST1792	2		O49	2					O150:H8	1
																					ST1804	7		O5	30					O151:H12	1
																					ST1817	4		O51	1					O151:H16	2
																					ST1819	25		O54	5					O151:H2	3
																					ST1833	13		O55	21					O152:H38	1
																					ST187	1		O6	19					O152:H8	1
																					ST1892	7		O63	48					O154:H31	7
																					ST192	1		O69	2					O155:H21	1
																					ST1967	2		O70	1					O156:H25	4
																					ST20	26		O71	5					O156:H7	1
																					ST200	43		O74	1					O157:H7	785
																					ST201	7		O75	15					O159:H16	1
																					ST205	1		O76	49					O16:H5	1
																					ST206	2		O77	3					O163:H19	1
																					ST2079	1		O78	27					O165:H25	1
																					ST21	343		O79	1					O166:H15	1
																					ST2101	8		O8	57					O166:H28	24
																					ST2144	1		O80	37					O166:H52	1
																					ST2165	1		O81	4					O168:H8	20
																					ST223	21		O82	5					O171:H2	10
																					ST23	12		O83	2					O174:H2	4
																					ST2308	1		O84	7					O174:H21	20
																					ST2369	2		O85	1					O174:H28	3
																					ST2385	1		O87	9					O174:H8	15
																					ST2387	5		O88	9					O175:H21	1
																					ST25	96		O9	13					O176:H4	2
																					ST2509	1		O91	150					O177:H11	11
																					ST2514	1		O96	3					O177:H25	18
																					ST2517	1		O98	2					O178:H10	1
																					ST2520	2		ONT	287					O178:H19	8
																					ST2521	1		Total	3418					O178:H7	8
																					ST2570	1								O179:H8	5
																					ST26	27								O181:H16	21
																					ST2602	2								O181:H49	1
																					ST2622	1								O182:H19	1
																					ST2650	1								O182:H25	37
																					ST2673	1								O183:H18	18
																					ST2678	1								O183:H9	1
																					ST2715	2								O184:H30	1
																					ST2772	1								O185:H28	1
																					ST278	8								O185:H7	5
																					ST2808	5								O186:H2	1
																					ST2836	2								O187:H28	41
																					ST29	99								O2:H25	2
																					ST2914	1								O2:H27	17
																					ST295	3								O2:H32	1
																					ST2952	2								O2:H4	1
																					ST2966	2								O2:H45	1
																					ST297	11								O2:H6	3
																					ST300	42								O21:H2	2
																					ST301	44								O21:H21	14
																					ST306	20								O21:H7	1
																					ST3101	26								O22:H8	4
																					ST32	70								O23:H15	1
																					ST3233	1								O23:H21	1
																					ST3234	1								O24:H18	1
																					ST325	2								O24:H4	1
																					ST329	26								O26:H11	419
																					ST33	131								O26:H8	1
																					ST330	1								O27:H30	49
																					ST332	10								O28ab:H9	1
																					ST333	3								O3:H12	1
																					ST335	7								O3:H21	2
																					ST336	1								O32:H19	2
																					ST342	31								O36:H14	1
																					ST343	3								O36:H19	4
																					ST344	1								O37:H10	1
																					ST3519	2								O37:H4	1
																					ST360	1								O38:H26	7
																					ST3630	2								O38:H8	1
																					ST3692	1								O4:H16	1
																					ST3695	4								O4:H2	4
																					ST373	1								O43:H2	2
																					ST386	6								O45:H2	10
																					ST388	2								O48:H7	1
																					ST394	1								O49:H10	1
																					ST396	2								O49:H16	1
																					ST398	2								O5:H19	11
																					ST40	10								O5:H9	19
																					ST4058	1								O51:H49	1
																					ST4169	1								O54:H16	1
																					ST43	17								O54:H45	4
																					ST4392	1								O55:H12	13
																					ST441	1								O55:H7	7
																					ST442	158								O55:H9	1
																					ST4424	1								O6:H10	17
																					ST443	8								O6:H31	1
																					ST446	4								O6:H34	1
																					ST447	7								O63:H6	48
																					ST448	11								O69:H11	2
																					ST4601	1								O70:H11	1
																					ST4687	1								O71:H2	3
																					ST4748	7								O71:H8	2
																					ST491	4								O74:H39	1
																					ST4944	1								O75:H2	1
																					ST5037	1								O75:H31	1
																					ST504	18								O75:H8	13
																					ST515	7								O76:H1	5
																					ST517	1								O76:H19	40
																					ST5243	1								O76:H21	2
																					ST5289	2								O76:H30	1
																					ST5292	8								O76:H7	1
																					ST5315	1								O77:H18	1
																					ST538	1								O77:H41	1
																					ST540	3								O77:H45	1
																					ST5418	3								O78:H4	27
																					ST543	1								O79:H14	1
																					ST5560	1								O8:H14	1
																					ST5597	1								O8:H16	3
																					ST56	27								O8:H19	25
																					ST57	2								O8:H30	4
																					ST5765	1								O8:H4	2
																					ST58	12								O8:H45	1
																					ST582	5								O8:H49	2
																					ST5822	5								O8:H7	1
																					ST583	53								O8:H8	1
																					ST5891	1								O8:H9	17
																					ST59	2								O80:H2	37
																					ST5989	4								O81:H14	1
																					ST602	1								O81:H21	3
																					ST6044	2								O82:H8	5
																					ST6060	1								O83:H2	1
																					ST6063	2								O83:H6	1
																					ST6251	1								O84:H2	7
																					ST6265	4								O85:H8	1
																					ST6274	20								O87:H16	9
																					ST6353	2								O88:H1	1
																					ST641	5								O88:H25	6
																					ST647	1								O88:H28	2
																					ST655	24								O9:H10	2
																					ST6559	1								O9:H17	1
																					ST657	18								O9:H21	1
																					ST658	1								O9:H30	5
																					ST659	10								O9:H9	4
																					ST660	1								O91:H1	1
																					ST661	4								O91:H10	4
																					ST6629	1								O91:H14	130
																					ST6667	2								O91:H21	14
																					ST675	38								O91:H28	1
																					ST677	18								O96:H19	3
																					ST678	1								O98:H11	1
																					ST679	1								O98:H21	1
																					ST683	1								ONT:H1	2
																					ST6880	3								ONT:H10	3
																					ST690	2								ONT:H11	20
																					ST691	1								ONT:H12	2
																					ST6956	5								ONT:H14	11
																					ST6992	1								ONT:H16	4
																					ST7006	2								ONT:H18	1
																					ST7010	4								ONT:H19	9
																					ST7028	1								ONT:H2	29
																					ST7032	1								ONT:H20	5
																					ST7083	1								ONT:H21	32
																					ST7093	1								ONT:H25	7
																					ST710	2								ONT:H27	1
																					ST718	23								ONT:H28	26
																					ST720	1								ONT:H29	7
																					ST7217	1								ONT:H30	14
																					ST722	11								ONT:H32	2
																					ST724	1								ONT:H33	1
																					ST7289	2								ONT:H34	2
																					ST730	1								ONT:H4	10
																					ST737	4								ONT:H45	1
																					ST738	87								ONT:H49	5
																					ST753	61								ONT:H5	1
																					ST7616	1								ONT:H6	8
																					ST765	3								ONT:H7	40
																					ST767	1								ONT:H8	38
																					ST7931	1								ONT:H9	1
																					ST795	1								ONT:HNT	5
																					ST811	5								Total	3418
																					ST812	4
																					ST8271	1
																					ST829	15
																					ST8296	1
																					ST8354	2
																					ST8381	1
																					ST8454	1
																					ST8520	1
																					ST8545	1
																					ST8547	1
																					ST8637	1
																					ST8649	1
																					ST8679	1
																					ST8690	1
																					ST8696	1
																					ST8700	1
																					ST8708	2
																					ST8782	1
																					ST88	14
																					ST906	1
																					ST937	1
																					ST947	1
																					ST95	1
																					ST962	2
																					ST9829	1
																					ST993	15
																					ST9973	1
																					ND	24
																					Total	3418
