## Supplementary material for "Population analysis and host-disease associations of Shiga toxin-producing *Escherichia coli* from various sources across eleven European countries using whole genome sequencing": Table S3

### Sheet: Ark1
Table S3: Stepwise filtering of STEC isolates with low quality sequences.
Step	Software	Parameter	Number of isolates filtered out
1	CheckM	Completeness	104
2	CheckM	Contamination	26
3	Quast	Number of contigs (≤ 500, length ≥ 0)	20
4	Quast	N50 (≥ 15 000 bp)	none
5	cgMLST	≥ 80% of loci covered (EXC+INF), ≥ 1888 loci	none
Total			150
